# Genomic Perspectives on the Emerging SARS-CoV-2 Omicron Variant

**DOI:** 10.1101/2022.01.05.474231

**Authors:** Wentai Ma, Jing Yang, Haoyi Fu, Chao Su, Caixia Yu, Qihui Wang, Ana Tereza Ribeiro de Vasconcelos, Georgii A. Bazykin, Yiming Bao, Mingkun Li

## Abstract

A new variant of concern for SARS-CoV-2, Omicron (B.1.1.529), was designated by the World Health Organization on November 26, 2021. This study analyzed the viral genome sequencing data of 108 samples collected from patients infected with Omicron. First, we found that the enrichment efficiency of viral nucleic acids was reduced due to mutations in the region where the primers anneal to. Second, the Omicron variant possesses an excessive number of mutations compared to other variants circulating at the same time (62 *vs*. 45), especially in the *Spike* gene. Mutations in the *Spike* gene confer alterations in 32 amino acid residues, which was more than those observed in other SARS-CoV-2 variants. Moreover, a large number of nonsynonymous mutations occur in the codons for the amino acid residues located on the surface of the Spike protein, which could potentially affect the replication, infectivity, and antigenicity of SARS-CoV-2. Third, there are 53 mutations between the Omicron variant and its closest sequences available in public databases. Many of those mutations were rarely observed in the public database and had a low mutation rate. In addition, the linkage disequilibrium between these mutations were low, with a limited number of mutations (6) concurrently observed in the same genome, suggesting that the Omicron variant would be in a different evolutionary branch from the currently prevalent variants. To improve our ability to detect and track the source of new variants rapidly, it is imperative to further strengthen genomic surveillance and data sharing globally in a timely manner.
