## Supplementary material for "Genomic Perspectives on the Emerging SARS-CoV-2 Omicron Variant": Figure S1-2, Table S1: Supplementary Table S1.xlsx

### Sheet: Sheet1
Table S1. The information of the data used in this study.
Run	Bases	Collection date	Instrument	Isolate
SRR17051752	69.76 M	2021-11-22	GridION	CERI-KRISP-K032252
SRR17051753	109.59 M	2021-11-22	GridION	CERI-KRISP-K032251
SRR17051754	134.50 M	2021-11-22	GridION	CERI-KRISP-K032250
SRR17051755	32.60 M	2021-11-22	GridION	CERI-KRISP-K032249
SRR17051756	59.47 M	2021-11-21	GridION	CERI-KRISP-K032248
SRR17051757	4.50 M	2021-11-19	GridION	CERI-KRISP-K032247
SRR17051758	35.24 M	2021-11-19	GridION	CERI-KRISP-K032246
SRR17051759	16.54 M	2021-11-20	GridION	CERI-KRISP-K032245
SRR17051760	33.57 M	2021-11-20	GridION	CERI-KRISP-K032244
SRR17051761	30.11 M	2021-11-15	GridION	CERI-KRISP-K032195
SRR17051762	32.77 M	2021-11-20	GridION	CERI-KRISP-K032243
SRR17051763	44.29 M	2021-11-20	GridION	CERI-KRISP-K032242
SRR17051764	125.63 M	2021-11-20	GridION	CERI-KRISP-K032241
SRR17051765	34.23 M	2021-11-22	GridION	CERI-KRISP-K032239
SRR17051766	33.32 M	2021-11-22	GridION	CERI-KRISP-K032238
SRR17051767	20.27 M	2021-11-21	GridION	CERI-KRISP-K032237
SRR17051768	8.93 M	2021-11-19	GridION	CERI-KRISP-K032236
SRR17051769	5.75 M	2021-11-22	GridION	CERI-KRISP-K032235
SRR17051770	18.57 M	2021-11-22	GridION	CERI-KRISP-K032234
SRR17051771	56.06 M	2021-11-22	GridION	CERI-KRISP-K032233
SRR17051772	51.91 M	2021-11-16	GridION	CERI-KRISP-K032192
SRR17051773	15.13 M	2021-11-22	GridION	CERI-KRISP-K032232
SRR17051774	33.78 M	2021-11-22	GridION	CERI-KRISP-K032231
SRR17051775	16.30 M	2021-11-22	GridION	CERI-KRISP-K032230
SRR17051776	22.14 M	2021-11-16	GridION	CERI-KRISP-K032332
SRR17051777	23.84 M	2021-11-16	GridION	CERI-KRISP-K032331
SRR17051778	15.99 M	2021-11-16	GridION	CERI-KRISP-K032330
SRR17051779	18.78 M	2021-11-16	GridION	CERI-KRISP-K032329
SRR17051780	7.54 M	2021-11-17	GridION	CERI-KRISP-K032328
SRR17051781	8.98 M	2021-11-17	GridION	CERI-KRISP-K032326
SRR17051782	16.68 M	2021-11-17	GridION	CERI-KRISP-K032325
SRR17051783	12.23 M	2021-11-17	GridION	CERI-KRISP-K032324
SRR17051784	10.32 M	2021-11-17	GridION	CERI-KRISP-K032323
SRR17051785	24.06 M	2021-11-17	GridION	CERI-KRISP-K032322
SRR17051786	22.03 M	2021-11-15	GridION	CERI-KRISP-K032199
SRR17051787	13.29 M	2021-11-17	GridION	CERI-KRISP-K032321
SRR17051788	11.52 M	2021-11-17	GridION	CERI-KRISP-K032320
SRR17051789	18.57 M	2021-11-17	GridION	CERI-KRISP-K032319
SRR17051790	6.29 M	2021-11-17	GridION	CERI-KRISP-K032318
SRR17051791	6.77 M	2021-11-17	GridION	CERI-KRISP-K032317
SRR17051792	5.70 M	2021-11-17	GridION	CERI-KRISP-K032316
SRR17051793	9.72 M	2021-11-17	GridION	CERI-KRISP-K032315
SRR17051794	6.74 M	2021-11-17	GridION	CERI-KRISP-K032314
SRR17051795	5.28 M	2021-11-17	GridION	CERI-KRISP-K032313
SRR17051796	2.28 M	2021-11-17	GridION	CERI-KRISP-K032312
SRR17051797	15.08 M	2021-11-19	GridION	CERI-KRISP-K032229
SRR17051798	79.20 M	2021-11-19	GridION	CERI-KRISP-K032228
SRR17051799	22.78 M	2021-11-19	GridION	CERI-KRISP-K032227
SRR17051800	34.90 M	2021-11-19	GridION	CERI-KRISP-K032226
SRR17051801	5.94 M	2021-11-19	GridION	CERI-KRISP-K032225
SRR17051802	16.67 M	2021-11-19	GridION	CERI-KRISP-K032223
SRR17051803	13.81 M	2021-11-19	GridION	CERI-KRISP-K032222
SRR17051804	12.59 M	2021-11-17	GridION	CERI-KRISP-K032191
SRR17051805	41.77 M	2021-11-19	GridION	CERI-KRISP-K032221
SRR17051806	22.42 M	2021-11-19	GridION	CERI-KRISP-K032220
SRR17051807	43.94 M	2021-11-19	GridION	CERI-KRISP-K032219
SRR17051808	26.26 M	2021-11-19	GridION	CERI-KRISP-K032218
SRR17051809	38.03 M	2021-11-19	GridION	CERI-KRISP-K032217
SRR17051810	32.68 M	2021-11-17	GridION	CERI-KRISP-K032216
SRR17051811	21.67 M	2021-11-19	GridION	CERI-KRISP-K032215
SRR17051812	28.93 M	2021-11-17	GridION	CERI-KRISP-K032214
SRR17051813	27.25 M	2021-11-18	GridION	CERI-KRISP-K032212
SRR17051814	17.18 M	2021-11-18	GridION	CERI-KRISP-K032211
SRR17051815	15.42 M	2021-11-17	GridION	CERI-KRISP-K032190
SRR17051816	44.26 M	2021-11-18	GridION	CERI-KRISP-K032210
SRR17051817	14.05 M	2021-11-18	GridION	CERI-KRISP-K032209
SRR17051818	19.38 M	2021-11-18	GridION	CERI-KRISP-K032208
SRR17051819	40.27 M	2021-11-18	GridION	CERI-KRISP-K032207
SRR17051820	21.21 M	2021-11-18	GridION	CERI-KRISP-K032206
SRR17051821	12.95 M	2021-11-14	GridION	CERI-KRISP-K032198
SRR17051822	12.47 M	2021-11-17	GridION	CERI-KRISP-K032311
SRR17051823	23.63 M	2021-11-17	GridION	CERI-KRISP-K032310
SRR17051824	1.26 M	2021-11-17	GridION	CERI-KRISP-K032309
SRR17051825	3.40 M	2021-11-17	GridION	CERI-KRISP-K032308
SRR17051826	15.47 M	2021-11-17	GridION	CERI-KRISP-K032307
SRR17051827	11.94 M	2021-11-17	GridION	CERI-KRISP-K032306
SRR17051828	22.92 M	2021-11-17	GridION	CERI-KRISP-K032305
SRR17051829	10.71 M	2021-11-17	GridION	CERI-KRISP-K032304
SRR17051830	10.56 M	2021-11-17	GridION	CERI-KRISP-K032303
SRR17051831	12.58 M	2021-11-17	GridION	CERI-KRISP-K032302
SRR17051832	29.64 M	2021-11-15	GridION	CERI-KRISP-K032197
SRR17051833	5.68 M	2021-11-17	GridION	CERI-KRISP-K032301
SRR17051834	8.77 M	2021-11-17	GridION	CERI-KRISP-K032300
SRR17051835	3.97 M	2021-11-17	GridION	CERI-KRISP-K032299
SRR17051836	50.22 M	2021-11-23	GridION	CERI-KRISP-K032286
SRR17051837	43.00 M	2021-11-23	GridION	CERI-KRISP-K032284
SRR17051838	20.44 M	2021-11-22	GridION	CERI-KRISP-K032283
SRR17051839	35.01 M	2021-11-19	GridION	CERI-KRISP-K032271
SRR17051840	906.34 k	2021-11-18	GridION	CERI-KRISP-K032268
SRR17051841	34.89 M	2021-11-19	GridION	CERI-KRISP-K032258
SRR17051842	26.86 M	2021-11-22	GridION	CERI-KRISP-K032254
SRR17051843	7.76 M	2021-11-15	GridION	CERI-KRISP-K032196
SRR17051844	59.85 M	2021-11-22	GridION	CERI-KRISP-K032253
SRR17051845	11.68 M	2021-11-12	GridION	CERI-KRISP-K032374
SRR17051846	17.92 M	2021-11-18	GridION	CERI-KRISP-K032205
SRR17051847	28.48 M	2021-11-13	GridION	CERI-KRISP-K032373
SRR17051848	9.89 M	2021-11-13	GridION	CERI-KRISP-K032372
SRR17051849	6.16 M	2021-11-14	GridION	CERI-KRISP-K032371
SRR17051850	18.99 M	2021-11-14	GridION	CERI-KRISP-K032370
SRR17051851	19.07 M	2021-11-14	GridION	CERI-KRISP-K032369
SRR17051852	5.51 M	2021-11-15	GridION	CERI-KRISP-K032368
SRR17051853	37.40 M	2021-11-15	GridION	CERI-KRISP-K032367
SRR17051854	20.91 M	2021-11-15	GridION	CERI-KRISP-K032366
SRR17051855	11.69 M	2021-11-15	GridION	CERI-KRISP-K032365
SRR17051856	13.36 M	2021-11-16	GridION	CERI-KRISP-K032364
SRR17051857	15.05 M	2021-11-17	GridION	CERI-KRISP-K032204
SRR17051858	8.64 M	2021-11-16	GridION	CERI-KRISP-K032363
SRR17051859	19.42 M	2021-11-16	GridION	CERI-KRISP-K032362
SRR17051860	6.11 M	2021-11-16	GridION	CERI-KRISP-K032361
SRR17051861	8.11 M	2021-11-16	GridION	CERI-KRISP-K032360
SRR17051862	16.68 M	2021-11-16	GridION	CERI-KRISP-K032359
SRR17051863	13.22 M	2021-11-16	GridION	CERI-KRISP-K032358
SRR17051864	10.15 M	2021-11-16	GridION	CERI-KRISP-K032357
SRR17051865	7.39 M	2021-11-16	GridION	CERI-KRISP-K032356
SRR17051866	22.25 M	2021-11-16	GridION	CERI-KRISP-K032355
SRR17051867	18.27 M	2021-11-16	GridION	CERI-KRISP-K032354
SRR17051868	22.14 M	2021-11-16	GridION	CERI-KRISP-K032203
SRR17051869	27.42 M	2021-11-16	GridION	CERI-KRISP-K032353
SRR17051870	25.87 M	2021-11-16	GridION	CERI-KRISP-K032352
SRR17051871	10.48 M	2021-11-16	GridION	CERI-KRISP-K032351
SRR17051872	10.23 M	2021-11-16	GridION	CERI-KRISP-K032349
SRR17051873	5.18 M	2021-11-16	GridION	CERI-KRISP-K032348
SRR17051874	6.63 M	2021-11-16	GridION	CERI-KRISP-K032347
SRR17051875	34.01 M	2021-11-16	GridION	CERI-KRISP-K032346
SRR17051876	5.65 M	2021-11-16	GridION	CERI-KRISP-K032345
SRR17051877	14.64 M	2021-11-16	GridION	CERI-KRISP-K032344
SRR17051878	14.08 M	2021-11-16	GridION	CERI-KRISP-K032343
SRR17051879	13.97 M	2021-11-16	GridION	CERI-KRISP-K032202
SRR17051880	22.83 M	2021-11-16	GridION	CERI-KRISP-K032342
SRR17051881	11.89 M	2021-11-16	GridION	CERI-KRISP-K032341
SRR17051882	16.49 M	2021-11-16	GridION	CERI-KRISP-K032340
SRR17051883	12.16 M	2021-11-16	GridION	CERI-KRISP-K032339
SRR17051884	11.38 M	2021-11-16	GridION	CERI-KRISP-K032338
SRR17051885	13.49 M	2021-11-16	GridION	CERI-KRISP-K032337
SRR17051886	3.95 M	2021-11-16	GridION	CERI-KRISP-K032336
SRR17051887	25.80 M	2021-11-16	GridION	CERI-KRISP-K032335
SRR17051888	8.20 M	2021-11-16	GridION	CERI-KRISP-K032334
SRR17051889	9.86 M	2021-11-16	GridION	CERI-KRISP-K032333
SRR17051890	18.76 M	2021-11-16	GridION	CERI-KRISP-K032201
SRR17051891	17.32 M	2021-11-17	GridION	CERI-KRISP-K032189
SRR17051892	12.90 M	2021-11-17	GridION	CERI-KRISP-K032188
SRR17051895	91.45 M	2021-11-15	Illumina MiSeq	CERI-KRISP-K032199
SRR17051896	49.61 M	2021-11-14	Illumina MiSeq	CERI-KRISP-K032198
SRR17051897	45.19 M	2021-11-15	Illumina MiSeq	CERI-KRISP-K032197
SRR17051898	59.75 M	2021-11-22	Illumina MiSeq	CERI-KRISP-K032254
SRR17051899	39.08 M	2021-11-15	Illumina MiSeq	CERI-KRISP-K032196
SRR17051900	60.89 M	2021-11-22	Illumina MiSeq	CERI-KRISP-K032253
SRR17051901	76.65 M	2021-11-22	Illumina MiSeq	CERI-KRISP-K032252
SRR17051902	80.83 M	2021-11-22	Illumina MiSeq	CERI-KRISP-K032251
SRR17051903	113.80 M	2021-11-22	Illumina MiSeq	CERI-KRISP-K032250
SRR17051904	58.16 M	2021-11-22	Illumina MiSeq	CERI-KRISP-K032249
SRR17051905	99.37 M	2021-11-21	Illumina MiSeq	CERI-KRISP-K032248
SRR17051906	47.36 M	2021-11-19	Illumina MiSeq	CERI-KRISP-K032247
SRR17051907	81.27 M	2021-11-19	Illumina MiSeq	CERI-KRISP-K032246
SRR17051908	61.92 M	2021-11-17	Illumina MiSeq	CERI-KRISP-K032191
SRR17051909	89.88 M	2021-11-19	Illumina MiSeq	CERI-KRISP-K032221
SRR17051910	32.10 M	2021-11-19	Illumina MiSeq	CERI-KRISP-K032220
SRR17051911	60.77 M	2021-11-19	Illumina MiSeq	CERI-KRISP-K032219
SRR17051912	28.56 M	2021-11-19	Illumina MiSeq	CERI-KRISP-K032218
SRR17051913	56.76 M	2021-11-19	Illumina MiSeq	CERI-KRISP-K032217
SRR17051914	73.24 M	2021-11-17	Illumina MiSeq	CERI-KRISP-K032216
SRR17051915	91.59 M	2021-11-19	Illumina MiSeq	CERI-KRISP-K032215
SRR17051916	83.71 M	2021-11-17	Illumina MiSeq	CERI-KRISP-K032214
SRR17051917	52.19 M	2021-11-18	Illumina MiSeq	CERI-KRISP-K032212
SRR17051918	68.31 M	2021-11-18	Illumina MiSeq	CERI-KRISP-K032211
SRR17051919	77.72 M	2021-11-17	Illumina MiSeq	CERI-KRISP-K032190
SRR17051920	85.30 M	2021-11-18	Illumina MiSeq	CERI-KRISP-K032210
SRR17051921	58.24 M	2021-11-18	Illumina MiSeq	CERI-KRISP-K032209
SRR17051922	78.33 M	2021-11-18	Illumina MiSeq	CERI-KRISP-K032208
SRR17051923	54.57 M	2021-11-18	Illumina MiSeq	CERI-KRISP-K032207
SRR17051924	24.43 M	2021-11-18	Illumina MiSeq	CERI-KRISP-K032206
SRR17051925	55.25 M	2021-11-18	Illumina MiSeq	CERI-KRISP-K032205
SRR17051926	54.29 M	2021-11-17	Illumina MiSeq	CERI-KRISP-K032204
SRR17051927	62.47 M	2021-11-16	Illumina MiSeq	CERI-KRISP-K032203
SRR17051928	54.39 M	2021-11-16	Illumina MiSeq	CERI-KRISP-K032202
SRR17051929	77.24 M	2021-11-16	Illumina MiSeq	CERI-KRISP-K032201
SRR17051930	58.84 M	2021-11-17	Illumina MiSeq	CERI-KRISP-K032189
SRR17051931	33.24 M	2021-11-17	Illumina MiSeq	CERI-KRISP-K032188
SRR17051932	57.54 M	2021-11-20	Illumina MiSeq	CERI-KRISP-K032245
SRR17051933	91.05 M	2021-11-20	Illumina MiSeq	CERI-KRISP-K032244
SRR17051934	40.72 M	2021-11-15	Illumina MiSeq	CERI-KRISP-K032195
SRR17051935	17.72 M	2021-11-20	Illumina MiSeq	CERI-KRISP-K032243
SRR17051936	27.98 M	2021-11-20	Illumina MiSeq	CERI-KRISP-K032242
SRR17051937	89.76 M	2021-11-20	Illumina MiSeq	CERI-KRISP-K032241
SRR17051938	57.28 M	2021-11-22	Illumina MiSeq	CERI-KRISP-K032239
SRR17051939	58.24 M	2021-11-22	Illumina MiSeq	CERI-KRISP-K032238
SRR17051940	41.83 M	2021-11-21	Illumina MiSeq	CERI-KRISP-K032237
SRR17051941	41.25 M	2021-11-19	Illumina MiSeq	CERI-KRISP-K032236
SRR17051942	116.71 M	2021-11-22	Illumina MiSeq	CERI-KRISP-K032235
SRR17051943	36.36 M	2021-11-22	Illumina MiSeq	CERI-KRISP-K032234
SRR17051944	69.86 M	2021-11-22	Illumina MiSeq	CERI-KRISP-K032233
SRR17051945	87.18 M	2021-11-16	Illumina MiSeq	CERI-KRISP-K032192
SRR17051946	60.76 M	2021-11-22	Illumina MiSeq	CERI-KRISP-K032232
SRR17051947	69.96 M	2021-11-22	Illumina MiSeq	CERI-KRISP-K032231
SRR17051948	41.37 M	2021-11-22	Illumina MiSeq	CERI-KRISP-K032230
SRR17051949	64.17 M	2021-11-19	Illumina MiSeq	CERI-KRISP-K032229
SRR17051950	33.71 M	2021-11-19	Illumina MiSeq	CERI-KRISP-K032228
SRR17051951	69.90 M	2021-11-19	Illumina MiSeq	CERI-KRISP-K032227
SRR17051952	78.01 M	2021-11-19	Illumina MiSeq	CERI-KRISP-K032226
SRR17051953	46.80 M	2021-11-19	Illumina MiSeq	CERI-KRISP-K032225
SRR17051954	79.29 M	2021-11-19	Illumina MiSeq	CERI-KRISP-K032223
SRR17051955	42.71 M	2021-11-19	Illumina MiSeq	CERI-KRISP-K032222
SRR17054502	36.34 M	2021-11-18	Illumina MiSeq	CERI-KRISP-K032274
SRR17054503	164.80 M	2021-11-19	Illumina MiSeq	CERI-KRISP-K032271
SRR17054504	112.28 M	2021-11-19	Illumina MiSeq	CERI-KRISP-K032258
SRR17054505	47.48 M	2021-11-23	Illumina MiSeq	CERI-KRISP-K032288
SRR17054506	46.74 M	2021-11-23	Illumina MiSeq	CERI-KRISP-K032287
SRR17054507	151.16 M	2021-11-23	Illumina MiSeq	CERI-KRISP-K032286
SRR17054508	49.03 M	2021-11-23	Illumina MiSeq	CERI-KRISP-K032285
SRR17054509	145.86 M	2021-11-23	Illumina MiSeq	CERI-KRISP-K032284
SRR17054510	165.25 M	2021-11-22	Illumina MiSeq	CERI-KRISP-K032283
